# The remarkable similarity in the serum proteome between type 2 diabetics and controls

**DOI:** 10.1101/2024.03.19.585746

**Authors:** David E. Mosedale, Tilly Sharp, Adam de Graff, David J. Grainger

**Affiliations:** Methuselah Health UK Ltd. B950 Dorothy Hodgkin Building Babraham Research Campus Cambridge, CB22 3FH

**Author notes:** Corresponding author: DEM. Currently at: RxCelerate Ltd., B950 Dorothy Hodgkin Building, Babraham Research Campus, Cambridge CB22 3FH (David E. Mosedale, Tilly Sharp, David J. Grainger). Currently at: InVitro Cell Research LLC, Greater New York Metropolitan Area, USA Word count: 4400. Four figures and two tables. Abbreviations – T2DM: type 2 diabetes mellitus, PTM: post-translational modification, IGF: Insulin-like growth factor, MS: mass spectrometry, ALS: IGF-binding protein complex acid-labile subunit, IGFBP: IGF binding protein.

## Abstract

Type 2 diabetes mellitus (T2DM) is a rapidly increasing threat to global health, which brings with it a demand for better treatments. This study aimed to identify differences in the proteome of patients with T2DM to identify new targets for therapeutic intervention. We used a highly reproducible bottom-up proteomics protocol to investigate differences in protein, peptide and post-translational modifications between subjects with T2DM and matched controls in an untargeted manner. The serum proteome was remarkably similar at the protein level with no differences between the subject groups across 175 proteins and five orders of magnitude. Strong associations were found, however, between fasting serum glucose levels and glycations of abundant serum proteins, including sites on apolipoprotein A1, apolipoprotein A2 and α2- macroglobulin. We also investigated proteome differences associated with BMI, and found all three components of the ternary complex (IGF-binding protein complex acid-labile subunit (ALS), IGF-binding protein 3 (IGFBP-3) and IGF-2) were strongly negatively associated with BMI. The results show the power of a proteomics protocol optimised for precision rather than depth of coverage, which here has identified strong correlations between physiological measurements and very low abundance post-translational modifications. In T2DM any differences in the serum proteome are very small, and likely a consequence rather than a cause of hyperglycaemia.

**Article highlights:**

- Our goal was to use high-precision label-free bottom-up LC-MS/MS proteomics to investigate differences in the proteome of patients with T2DM and controls, and potentially identify novel targets for future research.
- The serum proteome is remarkably similar in patients with T2DM and controls, with the only major difference being glycations of abundant serum proteins
- All three components of the ternary complex (comprised of ALS, IGFBP-3 and IGF-2) were strongly negatively associated with BMI.
- The results highlight the power of a proteomics study designed with three key features at its core: a proteomics protocol optimised for precision rather than depth of coverage; an open bioinformatics approach investigating proteins, peptides and PTMs without prior assumptions about which features are important; and analysis of individual subject samples so that results take into account person-to-person variability
