## Supplementary table 1 for "The remarkable similarity in the serum proteome between type 2 diabetics and controls"

### Sheet: Sheet1
Protein	Peptide sequence	Modifications	Peptide score (Mascot)	Spearman correlation coefficient with glucose	Unadjusted p-value	Notes
TRFE_HUMAN	ASYLDCIR		29.3	-0.688	2.62e-05
TRFE_HUMAN	FDEFFSEGCAPGSK		59.4	-0.688	2.69e-05
TRFE_HUMAN	LCMGSGLNLCEPNNK		62.8	-0.674	4.44e-05
TRFE_HUMAN	SDNCEDTPEAGYFAIAVVK	[15] Xle->Val (I)	129.7	-0.67	5.04e-05	This is SNP rs2692696
TRFE_HUMAN	EGYYGYTGAFR		44.2	-0.657	7.99e-05
TRFE_HUMAN	EDPQTFYYAVAVVK		40.9	-0.652	9.56e-05
TRFE_HUMAN	IECVSAETTEDCIAK		52.2	-0.65	0.000102
TRFE_HUMAN	HQTVPQNTGGK		47.4	-0.65	0.000102
TRFE_HUMAN	WCAVSEHEATK		42.1	-0.635	0.000161
TRFE_HUMAN	KPVEEYANCHLAR		70.5	-0.634	0.00017
TRFE_HUMAN	EGTCPEAPTDECKPVK		51.3	-0.632	0.000177
TRFE_HUMAN	MYLGYEYVTAIR		55	-0.631	0.000182
TRFE_HUMAN	YLGEEYVK		31.1	-0.623	0.000234
TRFE_HUMAN	NLNEKDYELLCLDGTR		48.2	-0.611	0.000335
TRFE_HUMAN	ADRDQYELLCLDNTR		42	-0.61	0.000342
TRFE_HUMAN	DSGFQMNQLR		40.7	-0.604	0.00041
TRFE_HUMAN	WCALSHHER		31.9	-0.603	0.000421
TRFE_HUMAN	DGAGDVAFVK		45.5	-0.589	0.00062
TRFE_HUMAN	DCHLAQVPSHTVVAR		56.9	-0.578	0.000821
TRFE_HUMAN	APNHAVVTR		39.8	-0.567	0.0011
APOA1_HUMAN	DLATVYVDVLKDSGR	[11] Hex (KR)	97.6	0.713	9.63e-06
APOA1_HUMAN	QKLHELQEK	[N-term] Hex (N-term)	43.1	0.69	2.47e-05
APOA1_HUMAN	VKDLATVYVDVLK	[N-term] Hex (N-term)	52.8	0.603	0.000415
APOA2_HUMAN	VKSPELQAEAK	[N-term] Hex (N-term)	52.4	0.583	0.000728
CO3_HUMAN	VPVAVQGEDTVQSLTQGDGVAK	[9] Cation:Na (DE)	63.4	-0.632	0.000177
CO3_HUMAN	TVMVNIENPEGIPVK	[10] Cation:Na (DE)	50	-0.627	0.00021
CO3_HUMAN	RIPIEDGSGEVVLSR		51.2	-0.619	0.000264
CO3_HUMAN	DAPDHQELNLDVSLQLPSR		58.4	-0.603	0.000415
CO3_HUMAN	IHWESASLLR	[7] Dehydrated (S)	58.2	-0.597	0.0005
CO3_HUMAN	VHQYFNVELIQPGAVK	[8] Cation:Na (DE)	41.8	-0.579	0.000794
CO3_HUMAN	VPVAVQGEDTVQSLTQGDGVAK	[9] Cation:Ca[II] (DE)	50.4	-0.573	0.000931
CO3_HUMAN	QDFFIDLR		67	-0.559	0.00132
FETUA_HUMAN	CNLLAEK	[N-term] Pyro-carbamidomethyl (N-term C)	23.4	-0.612	0.000329
FIBA_HUMAN	ADSGEGDFLAEGGGVR	[C-term] Arg-loss (C-term R)	70.9	0.602	0.000429
HGFA_HUMAN	MLHACTSEGSAHR		56.8	0.583	0.000728
KAIN_HUMAN	EIEEVLTPEMLMR		44.7	0.566	0.00112
LYSC_HUMAN	WESGYNTR		22.3	-0.565	0.00113
CERU_HUMAN	MHSMNGFMYGNQPGLTMCK	[5] Deamidated (NQ)	74.6	-0.559	0.00132
A1BG_HUMAN	NGVAQEPVHLDSPAIK	[1] Deamidated (NQ)	46.9	-0.559	0.00133
